# A missense mutation dissociates triglyceride and phospholipid transfer activities in zebrafish and human microsomal triglyceride transfer protein

**DOI:** 10.1101/701813

**Authors:** Meredith H. Wilson, Sujith Rajan, Aidan Danoff, Richard J. White, Monica R. Hensley, Vanessa H. Quinlivan, James H. Thierer, Elisabeth M. Busch-Nentwich, M. Mahmood Hussain, Steven A. Farber

## Abstract

Microsomal triglyceride transfer protein (MTP) transfers triglycerides and phospholipids and is essential for the assembly of Apolipoprotein B (ApoB)-containing lipoproteins in the endoplasmic reticulum. We have discovered a zebrafish mutant (*mttp^c655^*) expressing a C-terminal missense mutation (G863V) in Mttp, one of the two subunits of MTP, that is defective at transferring triglycerides, but retains phospholipid transfer activity. Mutagenesis of the conserved glycine in the human MTTP protein (G865V) also eliminates triglyceride but not phospholipid transfer activity. The G863V mutation reduces the production and size of ApoB-containing lipoproteins in zebrafish embryos and results in the accumulation of cytoplasmic lipid droplets in the yolk syncytial layer. However, *mttp^c655^* mutants exhibit only mild intestinal lipid malabsorption and normal growth as adults. In contrast, zebrafish mutants bearing the previously identified *mttp^stl^* mutation (L475P) are deficient in transferring both triglycerides and phospholipids and exhibit gross intestinal lipid accumulation and defective growth. Thus, the G863V point mutation provides the first evidence that the triglyceride and phospholipid transfer functions of a vertebrate MTP protein can be separated, arguing that selective inhibition of the triglyceride transfer activity of MTP may be a feasible therapeutic approach for dyslipidemia.
