## Supplementary File 1 for "A missense mutation dissociates triglyceride and phospholipid transfer activities in zebrafish and human microsomal triglyceride transfer protein"

### Sheet: c655-candidates.chr1.vep-89-sig
Dist_from_max_peak	Chr	Pos(GRCz10)	Ref	Alt	mutant.pool.GT	sibs.pool.GT	Affected_genes	Consequences
90402	1	13334664	A	G	1/1	0/1	hpf1	G,hpf1,ENSDARG00000057114,ENSDART00000079716,missense_variant,tolerated(0.38)
90407	1	13334669	A	G	1/1	0/1	hpf1	G,hpf1,ENSDARG00000057114,ENSDART00000079716,missense_variant,tolerated(0.71)
91396	1	13335658	C	A	1/1	0/1	hpf1	A,hpf1,ENSDARG00000057114,ENSDART00000079716,missense_variant,tolerated(0.9)
153384	1	13397646	C	T	1/1	0/1		T,,ENSDARG00000009026,ENSDART00000021693,splice_region_variant&synonymous_variant
198378	1	13442640	A	G	1/1	0/1		G,,ENSDARG00000009026,ENSDART00000021693,missense_variant
206657	1	13450919	G	C	1/1	0/1		C,,ENSDARG00000009026,ENSDART00000021693,missense_variant
206823	1	13451085	G	C	1/1	0/1		C,,ENSDARG00000009026,ENSDART00000021693,missense_variant
207448	1	13451710	G	T	1/1	0/1		T,,ENSDARG00000009026,ENSDART00000021693,missense_variant
207602	1	13451864	C	A	1/1	0/1		A,,ENSDARG00000009026,ENSDART00000021693,missense_variant
207712	1	13451974	G	A	1/1	.		A,,ENSDARG00000009026,ENSDART00000021693,missense_variant
207792	1	13452054	A	T	1/1	0/1		T,,ENSDARG00000009026,ENSDART00000021693,missense_variant
207799	1	13452061	G	A	1/1	0/1		A,,ENSDARG00000009026,ENSDART00000021693,missense_variant
208025	1	13452287	A	G	1/1	0/1		G,,ENSDARG00000009026,ENSDART00000021693,missense_variant
208028	1	13452290	T	G	1/1	0/1		G,,ENSDARG00000009026,ENSDART00000021693,missense_variant
208313	1	13452575	C	T	1/1	0/1		T,,ENSDARG00000009026,ENSDART00000021693,missense_variant
208813	1	13453075	C	T	1/1	0/1		T,,ENSDARG00000009026,ENSDART00000021693,missense_variant
208834	1	13453096	C	G	1/1	0/1		G,,ENSDARG00000009026,ENSDART00000021693,missense_variant
209412	1	13453674	T	A	1/1	.		A,,ENSDARG00000009026,ENSDART00000021693,missense_variant
209840	1	13454102	G	A	1/1	0/1		A,,ENSDARG00000009026,ENSDART00000021693,missense_variant
209847	1	13454109	C	G	1/1	0/1		G,,ENSDARG00000009026,ENSDART00000021693,missense_variant
210502	1	13454764	A	G	1/1	0/1		G,,ENSDARG00000009026,ENSDART00000021693,missense_variant
210581	1	13454843	G	A	1/1	0/1		A,,ENSDARG00000009026,ENSDART00000021693,missense_variant
210643	1	13454905	G	A	1/1	0/1		A,,ENSDARG00000009026,ENSDART00000021693,missense_variant
210791	1	13455053	G	A	1/1	0/1		A,,ENSDARG00000009026,ENSDART00000021693,missense_variant
210813	1	13455075	C	G	1/1	0/1		G,,ENSDARG00000009026,ENSDART00000021693,missense_variant
211222	1	13455484	T	G	1/1	0/1		G,,ENSDARG00000009026,ENSDART00000021693,missense_variant
211358	1	13455620	C	T	1/1	0/1		T,,ENSDARG00000009026,ENSDART00000021693,missense_variant
211937	1	13456199	G	A	1/1	0/1		A,,ENSDARG00000009026,ENSDART00000021693,missense_variant
214361	1	13458623	T	A	1/1	0/1		A,,ENSDARG00000009026,ENSDART00000021693,missense_variant
214775	1	13459037	G	A	1/1	0/1		A,,ENSDARG00000009026,ENSDART00000021693,missense_variant
215669	1	13459931	A	G	1/1	0/1		G,,ENSDARG00000009026,ENSDART00000021693,missense_variant
215705	1	13459967	T	C	1/1	0/1		C,,ENSDARG00000009026,ENSDART00000021693,missense_variant
216567	1	13460829	G	T	1/1	0/1		T,,ENSDARG00000009026,ENSDART00000021693,missense_variant
216587	1	13460849	T	G	1/1	0/1		G,,ENSDARG00000009026,ENSDART00000021693,missense_variant
216713	1	13460975	G	T	1/1	0/1		T,,ENSDARG00000009026,ENSDART00000021693,missense_variant
260414	1	13504676	G	A	1/1	.	camk2d2	A,camk2d2,ENSDARG00000014273,ENSDART00000040049,splice_region_variant&intron_variant	A,camk2d2,ENSDARG00000014273,ENSDART00000044896,splice_region_variant&intron_variant
322752	1	13567014	A	G	1/1	.		G,,ENSDARG00000056806,ENSDART00000079359,downstream_gene_variant	G,,ENSDARG00000104795,ENSDART00000161996,missense_variant,tolerated(0.68)	G,,ENSDARG00000056806,ENSDART00000171827,downstream_gene_variant
333867	1	13578129	C	T	1/1	0/1		T,,ENSDARG00000056806,ENSDART00000079359,missense_variant,tolerated(0.59)	T,,ENSDARG00000056806,ENSDART00000171827,missense_variant,tolerated(0.58)
342704	1	13586966	A	G	1/1	0/1		G,,ENSDARG00000056806,ENSDART00000079359,missense_variant,tolerated(0.19)
342823	1	13587085	C	G	1/1	0/1		G,,ENSDARG00000056806,ENSDART00000079359,missense_variant,tolerated(0.61)
401408	1	13645670	T	A	1/1	0/1	wfs1a	A,wfs1a,ENSDARG00000062341,ENSDART00000090025,missense_variant,tolerated(0.53)
407048	1	13651310	C	G	1/1	.	wfs1a	G,wfs1a,ENSDARG00000062341,ENSDART00000090025,missense_variant,tolerated_low_confidence(0.09)
433167	1	13677429	G	T	1/1	0/1	crmp1	T,crmp1,ENSDARG00000056742,ENSDART00000064468,missense_variant,tolerated(0.28)
461199	1	13705461	A	G	1/1	0/1	fip1l1b	G,fip1l1b,ENSDARG00000070431,ENSDART00000103346,missense_variant,tolerated(0.38)
491733	1	13735995	T	C	1/1	0/1		C,,ENSDARG00000056677,ENSDART00000123895,missense_variant,tolerated(0.59)
491788	1	13736050	T	A	1/1	.		A,,ENSDARG00000056677,ENSDART00000123895,missense_variant,tolerated(0.37)
493168	1	13737430	C	A	1/1	0/1		A,,ENSDARG00000056677,ENSDART00000123895,missense_variant,tolerated(0.25)
529555	1	13773817	C	G	1/1	0/1	rbpja	G,rbpja,ENSDARG00000003398,ENSDART00000005067,missense_variant,tolerated_low_confidence(0.61)
544343	1	13788605	T	A	1/1	0/1		A,,ENSDARG00000074867,ENSDART00000114097,missense_variant,tolerated(1)
547545	1	13791807	G	A	1/1	0/1		A,,ENSDARG00000074867,ENSDART00000114097,missense_variant,tolerated(0.19)
551598	1	13795860	G	A	1/1	0/1		A,,ENSDARG00000074867,ENSDART00000114097,missense_variant,tolerated_low_confidence(0.29)
551599	1	13795861	C	A	1/1	0/1		A,,ENSDARG00000074867,ENSDART00000114097,missense_variant,deleterious_low_confidence(0.02)
551718	1	13795980	T	G	1/1	0/1		G,,ENSDARG00000074867,ENSDART00000114097,missense_variant,tolerated_low_confidence(0.28)
569928	1	13814190	T	C	1/1	0/1	si:dkey-194g4.1	C,si:dkey-194g4.1,ENSDARG00000039063,ENSDART00000057044,missense_variant,tolerated(0.17)
570530	1	13814792	T	C	1/1	0/1	si:dkey-194g4.1	C,si:dkey-194g4.1,ENSDARG00000039063,ENSDART00000057044,missense_variant,tolerated(0.87)
571273	1	13815535	G	A	1/1	0/1	si:dkey-194g4.1	A,si:dkey-194g4.1,ENSDARG00000039063,ENSDART00000057044,missense_variant,tolerated(0.07)
662349	1	12581913	C	A	1/1	0/1	pcdh18a	A,pcdh18a,ENSDARG00000089805,ENSDART00000127838,missense_variant,tolerated(0.32)
1210117	1	14454379	A	G	1/1	0/1	pcdh7a	G,pcdh7a,ENSDARG00000078898,ENSDART00000111475,missense_variant,tolerated(0.31)
1210203	1	14454465	T	C	1/1	0/1	pcdh7a	C,pcdh7a,ENSDARG00000078898,ENSDART00000111475,missense_variant,deleterious(0)
1269665	1	14513927	A	G	1/1	0/1	pcdh7a	G,pcdh7a,ENSDARG00000078898,ENSDART00000111475,missense_variant,tolerated_low_confidence(0.5)
1299676	1	14543938	G	A	1/1	0/1	hgsnat	A,hgsnat,ENSDARG00000077804,ENSDART00000109911,missense_variant,tolerated(0.19)
1299725	1	14543987	C	T	1/1	0/1	hgsnat	T,hgsnat,ENSDARG00000077804,ENSDART00000109911,missense_variant,tolerated(0.25)
1318848	1	14563110	A	G	1/1	0/1	hgsnat	G,hgsnat,ENSDARG00000077804,ENSDART00000109911,missense_variant,tolerated(0.06)
1362776	1	14607038	A	C	1/1	0/1		C,,ENSDARG00000079317,ENSDART00000109970,missense_variant,deleterious(0)
1363926	1	14608188	C	T	1/1	0/1		T,,ENSDARG00000079317,ENSDART00000109970,missense_variant,tolerated(1)
1381991	1	14626253	C	G	1/1	0/1		G,,ENSDARG00000079317,ENSDART00000109970,missense_variant,deleterious(0.04)
1382304	1	14626566	T	C	1/1	0/1		C,,ENSDARG00000079317,ENSDART00000109970,missense_variant,tolerated(0.58)
1382430	1	14626692	C	T	1/1	.		T,,ENSDARG00000079317,ENSDART00000109970,missense_variant,tolerated(0.42)
1740711	1	11503551	C	T	1/1	0/1	stra6l	T,stra6l,ENSDARG00000062467,ENSDART00000090380,missense_variant,tolerated(0.14)	T,stra6l,ENSDARG00000062467,ENSDART00000136188,downstream_gene_variant	T,stra6l,ENSDARG00000062467,ENSDART00000141894,downstream_gene_variant	T,stra6l,ENSDARG00000062467,ENSDART00000142081,missense_variant,tolerated(0.14)
1746383	1	11497879	T	G	1/1	.	stra6l	G,stra6l,ENSDARG00000062467,ENSDART00000090380,missense_variant,tolerated(0.15)	G,stra6l,ENSDARG00000062467,ENSDART00000132560,downstream_gene_variant	G,stra6l,ENSDARG00000062467,ENSDART00000136188,non_coding_transcript_exon_variant	G,stra6l,ENSDARG00000062467,ENSDART00000141894,upstream_gene_variant	G,stra6l,ENSDARG00000062467,ENSDART00000142081,missense_variant,tolerated(0.15)	G,stra6l,ENSDARG00000062467,ENSDART00000146842,downstream_gene_variant
1749623	1	11494639	A	G	1/1	0/1	stra6l	G,stra6l,ENSDARG00000062467,ENSDART00000090380,missense_variant,tolerated(0.55)	G,stra6l,ENSDARG00000062467,ENSDART00000132560,downstream_gene_variant	G,stra6l,ENSDARG00000062467,ENSDART00000136188,upstream_gene_variant	G,stra6l,ENSDARG00000062467,ENSDART00000141894,upstream_gene_variant	G,stra6l,ENSDARG00000062467,ENSDART00000142081,missense_variant,tolerated(0.55)	G,stra6l,ENSDARG00000062467,ENSDART00000146842,missense_variant,tolerated(0.57)
1749624	1	11494638	A	G	1/1	0/1	stra6l	G,stra6l,ENSDARG00000062467,ENSDART00000090380,missense_variant,tolerated(1)	G,stra6l,ENSDARG00000062467,ENSDART00000132560,downstream_gene_variant	G,stra6l,ENSDARG00000062467,ENSDART00000136188,upstream_gene_variant	G,stra6l,ENSDARG00000062467,ENSDART00000141894,upstream_gene_variant	G,stra6l,ENSDARG00000062467,ENSDART00000142081,missense_variant,tolerated(1)	G,stra6l,ENSDARG00000062467,ENSDART00000146842,missense_variant,tolerated(0.97)
1822962	1	11421300	A	G	1/1	0/1	mtp	G,mtp,ENSDARG00000008637,ENSDART00000015251,intron_variant	G,mtp,ENSDARG00000008637,ENSDART00000079930,missense_variant,tolerated(0.6)	G,mtp,ENSDARG00000008637,ENSDART00000164817,missense_variant,tolerated(0.6)	G,mtp,ENSDARG00000008637,ENSDART00000165753,missense_variant,tolerated(0.55)
1823001	1	11421261	C	A	1/1	0/1	mtp	A,mtp,ENSDARG00000008637,ENSDART00000015251,intron_variant	A,mtp,ENSDARG00000008637,ENSDART00000079930,missense_variant,deleterious(0)	A,mtp,ENSDARG00000008637,ENSDART00000164817,missense_variant,deleterious(0)	A,mtp,ENSDARG00000008637,ENSDART00000165753,missense_variant,deleterious(0)
1839886	1	11404376	G	T	1/1	0/1	xpa	T,xpa,ENSDARG00000038114,ENSDART00000055566,missense_variant,tolerated_low_confidence(0.94)
1839933	1	11404329	C	T	1/1	0/1	xpa	T,xpa,ENSDARG00000038114,ENSDART00000055566,missense_variant,tolerated_low_confidence(0.05)
1861384	1	11382878	A	T	1/1	0/1	pla2g12a,si:dkey-58j15.10,xpa	T,xpa,ENSDARG00000038114,ENSDART00000055566,missense_variant,tolerated_low_confidence(0.43)	T,pla2g12a,ENSDARG00000070454,ENSDART00000103406,upstream_gene_variant	T,xpa,ENSDARG00000038114,ENSDART00000140116,upstream_gene_variant	T,pla2g12a,ENSDARG00000070454,ENSDART00000143628,upstream_gene_variant	T,si:dkey-58j15.10,ENSDARG00000096515,ENSDART00000152392,upstream_gene_variant
1861468	1	11382794	G	A	1/1	0/1	pla2g12a,si:dkey-58j15.10,xpa	A,xpa,ENSDARG00000038114,ENSDART00000055566,splice_region_variant&intron_variant	A,pla2g12a,ENSDARG00000070454,ENSDART00000103406,upstream_gene_variant	A,xpa,ENSDARG00000038114,ENSDART00000140116,upstream_gene_variant	A,pla2g12a,ENSDARG00000070454,ENSDART00000143628,upstream_gene_variant	A,si:dkey-58j15.10,ENSDARG00000096515,ENSDART00000152392,upstream_gene_variant
1864505	1	11379757	C	T	1/1	.	pla2g12a,si:dkey-58j15.10,xpa	T,xpa,ENSDARG00000038114,ENSDART00000055566,upstream_gene_variant	T,pla2g12a,ENSDARG00000070454,ENSDART00000103406,upstream_gene_variant	T,pla2g12a,ENSDARG00000070454,ENSDART00000143628,upstream_gene_variant	T,si:dkey-58j15.10,ENSDARG00000096515,ENSDART00000152392,missense_variant
1864550	1	11379712	C	T	1/1	.	pla2g12a,si:dkey-58j15.10,xpa	T,xpa,ENSDARG00000038114,ENSDART00000055566,upstream_gene_variant	T,pla2g12a,ENSDARG00000070454,ENSDART00000103406,upstream_gene_variant	T,pla2g12a,ENSDARG00000070454,ENSDART00000143628,upstream_gene_variant	T,si:dkey-58j15.10,ENSDARG00000096515,ENSDART00000152392,missense_variant
1868171	1	11376091	C	T	1/1	0/1	pla2g12a,saraf,si:dkey-58j15.10	T,saraf,ENSDARG00000070452,ENSDART00000103403,downstream_gene_variant	T,pla2g12a,ENSDARG00000070454,ENSDART00000103406,missense_variant,tolerated(1)	T,saraf,ENSDARG00000070452,ENSDART00000137697,downstream_gene_variant	T,pla2g12a,ENSDARG00000070454,ENSDART00000143628,missense_variant,tolerated(1)	T,si:dkey-58j15.10,ENSDARG00000096515,ENSDART00000152392,downstream_gene_variant
1874841	1	11369421	G	A	1/1	0/1	saraf	A,saraf,ENSDARG00000070452,ENSDART00000103403,missense_variant,deleterious(0.02)	A,saraf,ENSDARG00000070452,ENSDART00000137697,missense_variant,deleterious(0.04)
1876069	1	11368193	A	G	1/1	0/1	saraf	G,saraf,ENSDARG00000070452,ENSDART00000103403,missense_variant,tolerated(0.84)	G,saraf,ENSDARG00000070452,ENSDART00000137697,missense_variant,tolerated(0.87)
1881593	1	11362669	A	G	1/1	0/1	saraf,si:dkey-58j15.11	G,saraf,ENSDARG00000070452,ENSDART00000103403,missense_variant,tolerated(0.36)	G,saraf,ENSDARG00000070452,ENSDART00000137697,missense_variant,tolerated(0.36)	G,si:dkey-58j15.11,ENSDARG00000096506,ENSDART00000152479,downstream_gene_variant	G,si:dkey-58j15.11,ENSDARG00000096506,ENSDART00000152634,downstream_gene_variant
1897909	1	11346353	C	T	1/1	.	slc24a2	T,slc24a2,ENSDARG00000042988,ENSDART00000080100,splice_region_variant&synonymous_variant	T,slc24a2,ENSDARG00000042988,ENSDART00000111805,intron_variant	T,slc24a2,ENSDARG00000042988,ENSDART00000132752,downstream_gene_variant	T,slc24a2,ENSDARG00000042988,ENSDART00000145929,splice_region_variant&non_coding_transcript_exon_variant
2031523	1	11212739	A	C	1/1	0/1	grk4,snx8b	C,grk4,ENSDARG00000070448,ENSDART00000066638,downstream_gene_variant	C,snx8b,ENSDARG00000078057,ENSDART00000113560,missense_variant,tolerated(0.08)	C,grk4,ENSDARG00000070448,ENSDART00000159981,downstream_gene_variant	C,snx8b,ENSDARG00000078057,ENSDART00000166981,missense_variant,tolerated(0.09)
2053684	1	11190578	C	T	1/1	0/1	iqce,snx8b	T,snx8b,ENSDARG00000078057,ENSDART00000113560,upstream_gene_variant	T,iqce,ENSDARG00000089930,ENSDART00000123431,missense_variant,tolerated(0.06)	T,iqce,ENSDARG00000089930,ENSDART00000163971,missense_variant,deleterious(0.02)	T,snx8b,ENSDARG00000078057,ENSDART00000166981,upstream_gene_variant
2057080	1	11187182	G	A	1/1	.	iqce	A,iqce,ENSDARG00000089930,ENSDART00000123431,splice_region_variant&intron_variant	A,iqce,ENSDARG00000089930,ENSDART00000163971,splice_region_variant&intron_variant
2057088	1	11187174	G	C	1/1	0/1	iqce	C,iqce,ENSDARG00000089930,ENSDART00000123431,missense_variant,deleterious(0.01)	C,iqce,ENSDARG00000089930,ENSDART00000163971,missense_variant,deleterious(0.01)
2061036	1	11183226	G	T	1/1	0/1	iqce	T,iqce,ENSDARG00000089930,ENSDART00000123431,missense_variant,tolerated(0.1)	T,iqce,ENSDARG00000089930,ENSDART00000163971,missense_variant,tolerated(0.1)
2065583	1	11178679	G	C	1/1	0/1	iqce	C,iqce,ENSDARG00000089930,ENSDART00000123431,missense_variant,tolerated(0.6)	C,iqce,ENSDARG00000089930,ENSDART00000163971,missense_variant,tolerated(0.37)
2081437	1	11162825	C	G	1/1	.	ttyh3b	G,ttyh3b,ENSDARG00000007678,ENSDART00000033361,splice_region_variant&intron_variant
2122318	1	11121944	T	C	1/1	.	ttyh3b	C,ttyh3b,ENSDARG00000007678,ENSDART00000033361,splice_region_variant&intron_variant
2153795	1	11090467	G	T	1/1	.	ttyh3b	T,ttyh3b,ENSDARG00000007678,ENSDART00000033361,downstream_gene_variant	T,,ENSDARG00000037621,ENSDART00000054790,missense_variant,tolerated_low_confidence(0.84)
2194296	1	11049966	T	A	1/1	.	chst12b,si:dkey-26i13.8	A,si:dkey-26i13.8,ENSDARG00000062606,ENSDART00000090721,downstream_gene_variant	A,chst12b,ENSDARG00000077198,ENSDART00000115316,missense_variant,tolerated(0.49)	A,chst12b,ENSDARG00000077198,ENSDART00000140329,missense_variant,tolerated(0.48)	A,si:dkey-26i13.8,ENSDARG00000062606,ENSDART00000147623,downstream_gene_variant
2198266	1	11045996	C	T	1/1	0/1	chst12b,si:dkey-26i13.8	T,si:dkey-26i13.8,ENSDARG00000062606,ENSDART00000090721,missense_variant,tolerated(0.21)	T,chst12b,ENSDARG00000077198,ENSDART00000115316,upstream_gene_variant	T,chst12b,ENSDARG00000077198,ENSDART00000140329,upstream_gene_variant	T,si:dkey-26i13.8,ENSDARG00000062606,ENSDART00000147623,missense_variant,tolerated_low_confidence(0.07)
2248017	1	10996245	T	C	1/1	.	brat1	C,brat1,ENSDARG00000062585,ENSDART00000090689,missense_variant,tolerated(1)
2259590	1	10984672	C	T	1/1	0/1	brat1	T,,ENSDARG00000037619,ENSDART00000054787,downstream_gene_variant	T,brat1,ENSDARG00000062585,ENSDART00000090689,missense_variant,tolerated(0.34)
2259620	1	10984642	G	A	1/1	.	brat1	A,,ENSDARG00000037619,ENSDART00000054787,downstream_gene_variant	A,brat1,ENSDARG00000062585,ENSDART00000090689,missense_variant,tolerated_low_confidence(0.05)
2260020	1	10984242	T	C	1/1	0/1	brat1	C,,ENSDARG00000037619,ENSDART00000054787,downstream_gene_variant	C,brat1,ENSDARG00000062585,ENSDART00000090689,missense_variant,tolerated(0.43)
2262395	1	10981867	G	A	1/1	.	brat1	A,,ENSDARG00000037619,ENSDART00000054787,missense_variant,deleterious(0.01)	A,brat1,ENSDARG00000062585,ENSDART00000090689,downstream_gene_variant
2262396	1	10981866	G	C	1/1	.	brat1	C,,ENSDARG00000037619,ENSDART00000054787,missense_variant,tolerated(0.12)	C,brat1,ENSDARG00000062585,ENSDART00000090689,downstream_gene_variant
2267354	1	10976908	T	C	1/1	.		C,,ENSDARG00000037619,ENSDART00000054787,missense_variant,tolerated(0.56)
2423336	1	10820926	C	T	1/1	0/1	sdk1b	T,sdk1b,ENSDARG00000062854,ENSDART00000091205,missense_variant	T,sdk1b,ENSDARG00000062854,ENSDART00000162060,intron_variant
2494880	1	15739142	A	T	1/1	0/1	micu3a	T,micu3a,ENSDARG00000078599,ENSDART00000113266,missense_variant,tolerated(0.11)	T,micu3a,ENSDARG00000078599,ENSDART00000159794,intron_variant
2515600	1	15759862	C	G	1/1	.	micu3a	G,micu3a,ENSDARG00000078599,ENSDART00000113266,splice_region_variant&synonymous_variant	G,micu3a,ENSDARG00000078599,ENSDART00000159794,splice_region_variant&synonymous_variant
2532961	1	15777223	C	T	1/1	0/1	vps37a	T,vps37a,ENSDARG00000017119,ENSDART00000078675,missense_variant,tolerated(0.2)	T,vps37a,ENSDARG00000017119,ENSDART00000162389,missense_variant,tolerated_low_confidence(0.17)
2563982	1	10680280	C	T	1/1	0/1	sdk1b	T,sdk1b,ENSDARG00000062854,ENSDART00000091205,missense_variant,tolerated(0.54)	T,sdk1b,ENSDARG00000062854,ENSDART00000141238,missense_variant,tolerated(0.56)	T,sdk1b,ENSDARG00000062854,ENSDART00000144164,missense_variant,tolerated(0.54)	T,sdk1b,ENSDARG00000062854,ENSDART00000162060,missense_variant,tolerated(0.54)
2611549	1	15855811	G	A	1/1	.	mtus1b	A,mtus1b,ENSDARG00000034105,ENSDART00000048855,missense_variant
2611709	1	15855971	C	T	1/1	0/1	mtus1b	T,mtus1b,ENSDARG00000034105,ENSDART00000048855,missense_variant,deleterious_low_confidence(0.03)
2647517	1	10596745	G	A	1/1	0/1	sdk1b	A,sdk1b,ENSDARG00000062854,ENSDART00000091205,missense_variant,tolerated(0.14)	A,sdk1b,ENSDARG00000062854,ENSDART00000141238,missense_variant,tolerated(0.22)
2653325	1	15897587	T	G,A	1/1	2/1	mtus1b	G,mtus1b,ENSDARG00000034105,ENSDART00000048855,missense_variant,tolerated(1)	A,mtus1b,ENSDARG00000034105,ENSDART00000048855,missense_variant,tolerated(1)	G,mtus1b,ENSDARG00000034105,ENSDART00000166317,missense_variant,tolerated(1)	A,mtus1b,ENSDARG00000034105,ENSDART00000166317,missense_variant,tolerated(1)
2660821	1	10583441	G	A	1/1	0/1	sdk1b	A,sdk1b,ENSDARG00000062854,ENSDART00000091205,missense_variant,tolerated(0.1)	A,sdk1b,ENSDARG00000062854,ENSDART00000141238,missense_variant,deleterious(0.03)
2675461	1	15919723	T	TA	1/1	.	mtus1b	A,mtus1b,ENSDARG00000034105,ENSDART00000048855,splice_region_variant&intron_variant	A,mtus1b,ENSDARG00000034105,ENSDART00000162164,splice_region_variant&intron_variant	A,mtus1b,ENSDARG00000034105,ENSDART00000166317,downstream_gene_variant	A,mtus1b,ENSDARG00000034105,ENSDART00000171166,intron_variant&non_coding_transcript_variant
2675464	1	15919726	G	A	1/1	.	mtus1b	A,mtus1b,ENSDARG00000034105,ENSDART00000048855,splice_region_variant&intron_variant	A,mtus1b,ENSDARG00000034105,ENSDART00000162164,splice_region_variant&intron_variant	A,mtus1b,ENSDARG00000034105,ENSDART00000166317,downstream_gene_variant	A,mtus1b,ENSDARG00000034105,ENSDART00000171166,intron_variant&non_coding_transcript_variant
2702364	1	15946626	C	T	1/1	0/1	pcm1	T,pcm1,ENSDARG00000062198,ENSDART00000089654,missense_variant,tolerated(0.17)	T,pcm1,ENSDARG00000062198,ENSDART00000149026,missense_variant,deleterious(0)	T,pcm1,ENSDARG00000062198,ENSDART00000159785,missense_variant,deleterious(0)	T,pcm1,ENSDARG00000062198,ENSDART00000164899,missense_variant,deleterious(0)
2702882	1	15947144	G	T	1/1	0/1	pcm1	T,pcm1,ENSDARG00000062198,ENSDART00000089654,missense_variant,tolerated(0.42)	T,pcm1,ENSDARG00000062198,ENSDART00000149026,missense_variant,tolerated(0.36)	T,pcm1,ENSDARG00000062198,ENSDART00000159785,missense_variant,tolerated(0.36)	T,pcm1,ENSDARG00000062198,ENSDART00000164899,missense_variant,tolerated(0.36)
2720430	1	15964692	G	A	1/1	0/1	asah1b,pcm1	A,asah1b,ENSDARG00000034817,ENSDART00000040434,missense_variant,tolerated(0.92)	A,pcm1,ENSDARG00000062198,ENSDART00000089654,downstream_gene_variant	A,pcm1,ENSDARG00000062198,ENSDART00000149026,downstream_gene_variant	A,pcm1,ENSDARG00000062198,ENSDART00000159785,downstream_gene_variant	A,pcm1,ENSDARG00000062198,ENSDART00000164899,downstream_gene_variant	A,asah1b,ENSDARG00000034817,ENSDART00000168555,non_coding_transcript_exon_variant
2721087	1	10523175	T	A	1/1	0/1	sdk1b	A,sdk1b,ENSDARG00000062854,ENSDART00000091205,missense_variant,tolerated(0.11)	A,sdk1b,ENSDARG00000062854,ENSDART00000141238,missense_variant,deleterious(0.01)
2773299	1	10470963	T	A	1/1	0/1	sdk1b	A,sdk1b,ENSDARG00000062854,ENSDART00000091205,missense_variant,tolerated(1)	A,sdk1b,ENSDARG00000062854,ENSDART00000141238,missense_variant,tolerated(1)
2814492	1	10429770	C	A	1/1	0/1	knstrn	A,knstrn,ENSDARG00000074379,ENSDART00000109858,missense_variant,tolerated(0.14)
2818738	1	10425524	C	A	1/1	0/1	casc5,knstrn	A,knstrn,ENSDARG00000074379,ENSDART00000109858,missense_variant,tolerated_low_confidence(0.5)	A,casc5,ENSDARG00000070239,ENSDART00000147648,upstream_gene_variant
2818801	1	10425461	C	T	1/1	0/1	casc5,knstrn	T,knstrn,ENSDARG00000074379,ENSDART00000109858,missense_variant,tolerated_low_confidence(0.06)	T,casc5,ENSDARG00000070239,ENSDART00000147648,upstream_gene_variant
2823916	1	10420346	G	T	1/1	0/1	casc5,knstrn	T,casc5,ENSDARG00000070239,ENSDART00000102929,upstream_gene_variant	T,knstrn,ENSDARG00000074379,ENSDART00000109858,upstream_gene_variant	T,casc5,ENSDARG00000070239,ENSDART00000147648,missense_variant,tolerated_low_confidence(0.36)
2825148	1	10419114	G	A	1/1	0/1	casc5,knstrn	A,casc5,ENSDARG00000070239,ENSDART00000102929,missense_variant,tolerated_low_confidence(0.05)	A,knstrn,ENSDARG00000074379,ENSDART00000109858,upstream_gene_variant	A,casc5,ENSDARG00000070239,ENSDART00000147648,missense_variant,tolerated_low_confidence(0.1)
2825518	1	10418744	C	T	1/1	0/1	casc5,knstrn	T,casc5,ENSDARG00000070239,ENSDART00000102929,missense_variant,tolerated_low_confidence(0.83)	T,knstrn,ENSDARG00000074379,ENSDART00000109858,upstream_gene_variant	T,casc5,ENSDARG00000070239,ENSDART00000147648,missense_variant,tolerated_low_confidence(0.82)
2825979	1	10418283	T	A	1/1	0/1	casc5	A,casc5,ENSDARG00000070239,ENSDART00000102929,missense_variant,tolerated_low_confidence(0.21)	A,casc5,ENSDARG00000070239,ENSDART00000147648,missense_variant,tolerated_low_confidence(0.26)
2826166	1	10418096	G	A	1/1	0/1	casc5	A,casc5,ENSDARG00000070239,ENSDART00000102929,missense_variant,tolerated_low_confidence(0.21)	A,casc5,ENSDARG00000070239,ENSDART00000147648,missense_variant,tolerated_low_confidence(0.22)
2826202	1	10418060	G	A	1/1	0/1	casc5	A,casc5,ENSDARG00000070239,ENSDART00000102929,missense_variant,deleterious_low_confidence(0)	A,casc5,ENSDARG00000070239,ENSDART00000147648,missense_variant,deleterious_low_confidence(0)
2826261	1	10418001	C	T	1/1	0/1	casc5	T,casc5,ENSDARG00000070239,ENSDART00000102929,missense_variant,tolerated_low_confidence(0.07)	T,casc5,ENSDARG00000070239,ENSDART00000147648,missense_variant,tolerated_low_confidence(0.1)
2826552	1	10417710	C	T	1/1	0/1	casc5	T,casc5,ENSDARG00000070239,ENSDART00000102929,missense_variant,tolerated_low_confidence(0.09)	T,casc5,ENSDARG00000070239,ENSDART00000147648,missense_variant,tolerated_low_confidence(0.11)
2827003	1	10417259	G	A	1/1	0/1	casc5	A,casc5,ENSDARG00000070239,ENSDART00000102929,missense_variant,tolerated_low_confidence(0.38)	A,casc5,ENSDARG00000070239,ENSDART00000147648,missense_variant,tolerated_low_confidence(0.83)
2827009	1	10417253	G	A	1/1	0/1	casc5	A,casc5,ENSDARG00000070239,ENSDART00000102929,missense_variant,deleterious_low_confidence(0)	A,casc5,ENSDARG00000070239,ENSDART00000147648,missense_variant,deleterious_low_confidence(0)
2827872	1	10416390	C	T	1/1	0/1	casc5	T,casc5,ENSDARG00000070239,ENSDART00000102929,missense_variant,tolerated_low_confidence(0.07)	T,casc5,ENSDARG00000070239,ENSDART00000147648,missense_variant,tolerated_low_confidence(0.14)
2827911	1	10416351	A	T	1/1	0/1	casc5	T,casc5,ENSDARG00000070239,ENSDART00000102929,missense_variant,tolerated_low_confidence(0.11)	T,casc5,ENSDARG00000070239,ENSDART00000147648,missense_variant,tolerated_low_confidence(0.12)
2827918	1	10416344	C	T	1/1	0/1	casc5	T,casc5,ENSDARG00000070239,ENSDART00000102929,missense_variant,deleterious_low_confidence(0.01)	T,casc5,ENSDARG00000070239,ENSDART00000147648,missense_variant,deleterious_low_confidence(0.01)
2828149	1	10416113	G	C	1/1	0/1	casc5	C,casc5,ENSDARG00000070239,ENSDART00000102929,missense_variant,tolerated_low_confidence(0.46)	C,casc5,ENSDARG00000070239,ENSDART00000147648,missense_variant,tolerated_low_confidence(0.31)
2828187	1	10416075	G	C	1/1	0/1	casc5	C,casc5,ENSDARG00000070239,ENSDART00000102929,missense_variant,tolerated_low_confidence(0.17)	C,casc5,ENSDARG00000070239,ENSDART00000147648,missense_variant,tolerated_low_confidence(0.17)
2838782	1	10405480	A	C	1/1	.	casc5	C,casc5,ENSDARG00000070239,ENSDART00000102929,splice_region_variant&intron_variant	C,casc5,ENSDARG00000070239,ENSDART00000147648,splice_region_variant&intron_variant
2838818	1	10405444	A	C	1/1	0/1	casc5	C,casc5,ENSDARG00000070239,ENSDART00000102929,missense_variant,tolerated_low_confidence(0.67)	C,casc5,ENSDARG00000070239,ENSDART00000147648,missense_variant,tolerated(1)
3016112	1	10228150	C	T	1/1	0/1	dmd	T,dmd,ENSDARG00000008487,ENSDART00000007013,missense_variant,tolerated(0.21)	T,dmd,ENSDARG00000008487,ENSDART00000102903,missense_variant,tolerated(0.24)	T,dmd,ENSDARG00000008487,ENSDART00000102923,upstream_gene_variant	T,dmd,ENSDARG00000008487,ENSDART00000170290,5_prime_UTR_variant
3034747	1	10209515	C	G	1/1	0/1	dmd	G,dmd,ENSDARG00000008487,ENSDART00000007013,missense_variant,deleterious(0.04)	G,dmd,ENSDARG00000008487,ENSDART00000102903,missense_variant,deleterious(0)	G,dmd,ENSDARG00000008487,ENSDART00000144095,non_coding_transcript_exon_variant	G,dmd,ENSDARG00000008487,ENSDART00000170290,missense_variant,deleterious(0.03)
3064602	1	10179660	G	A	1/1	.	dmd	A,dmd,ENSDARG00000008487,ENSDART00000007013,splice_region_variant&intron_variant	A,dmd,ENSDARG00000008487,ENSDART00000009886,splice_region_variant&intron_variant	A,dmd,ENSDARG00000008487,ENSDART00000102903,splice_region_variant&intron_variant	A,dmd,ENSDARG00000008487,ENSDART00000126518,splice_region_variant&intron_variant	A,dmd,ENSDARG00000008487,ENSDART00000170290,splice_region_variant&intron_variant
3116885	1	10127377	T	C	1/1	.	crfb15,si:ch73-222h13.1	C,si:ch73-222h13.1,ENSDARG00000087107,ENSDART00000139749,upstream_gene_variant	C,crfb15,ENSDARG00000099342,ENSDART00000162137,downstream_gene_variant	C,crfb15,ENSDARG00000099342,ENSDART00000167452,missense_variant,tolerated(0.35)
3132368	1	10111894	C	A	1/1	.	si:ch73-222h13.1	A,si:ch73-222h13.1,ENSDARG00000087107,ENSDART00000128335,missense_variant,deleterious(0.05)	A,si:ch73-222h13.1,ENSDARG00000087107,ENSDART00000139749,missense_variant,tolerated(0.06)
3137924	1	10106338	A	C	1/1	.	si:ch73-222h13.1	C,si:ch73-222h13.1,ENSDARG00000087107,ENSDART00000128335,missense_variant,tolerated(0.53)	C,si:ch73-222h13.1,ENSDARG00000087107,ENSDART00000139749,missense_variant,tolerated(0.52)
3138995	1	10105267	G	T	1/1	.	si:ch73-222h13.1	T,si:ch73-222h13.1,ENSDARG00000087107,ENSDART00000128335,missense_variant,tolerated(0.56)	T,si:ch73-222h13.1,ENSDARG00000087107,ENSDART00000139749,missense_variant,tolerated(0.57)
3140710	1	10103552	A	G	1/1	.	si:ch73-222h13.1	G,si:ch73-222h13.1,ENSDARG00000087107,ENSDART00000128335,missense_variant,deleterious(0)	G,si:ch73-222h13.1,ENSDARG00000087107,ENSDART00000139749,missense_variant,deleterious(0)
3140770	1	10103492	T	C	1/1	0/1	si:ch73-222h13.1	C,si:ch73-222h13.1,ENSDARG00000087107,ENSDART00000128335,missense_variant,tolerated(0.95)	C,si:ch73-222h13.1,ENSDARG00000087107,ENSDART00000139749,missense_variant,tolerated(1)
3151996	1	10092266	T	G	1/1	0/1	cnga3b	G,cnga3b,ENSDARG00000012297,ENSDART00000027050,missense_variant,tolerated(0.07)	G,cnga3b,ENSDARG00000012297,ENSDART00000137185,missense_variant,deleterious(0.02)
3156638	1	10087624	CGAGAAGAAAGATGAAAAGAAAGAT	C	1/1	0/1	cnga3b	-,cnga3b,ENSDARG00000012297,ENSDART00000027050,5_prime_UTR_variant	-,cnga3b,ENSDARG00000012297,ENSDART00000137185,inframe_deletion
3200455	1	10043807	T	C	1/1	.	atp1b1b	C,atp1b1b,ENSDARG00000076833,ENSDART00000139387,splice_region_variant&intron_variant
3236283	1	10007979	G	A	1/1	0/1	zgc:103678	A,zgc:103678,ENSDARG00000037679,ENSDART00000054879,missense_variant,tolerated(0.37)	A,zgc:103678,ENSDARG00000037679,ENSDART00000152438,non_coding_transcript_exon_variant
3244268	1	9999994	G	A	1/1	0/1	zgc:103678	A,zgc:103678,ENSDARG00000037679,ENSDART00000054879,missense_variant,tolerated(0.23)	A,,ENSDARG00000096564,ENSDART00000152189,upstream_gene_variant	A,zgc:103678,ENSDARG00000037679,ENSDART00000152438,non_coding_transcript_exon_variant
3260846	1	9983416	A	T	1/1	.	si:dkey-31e10.5	T,si:dkey-31e10.5,ENSDARG00000067992,ENSDART00000080503,missense_variant,tolerated(1)	T,si:dkey-31e10.5,ENSDARG00000067992,ENSDART00000152421,missense_variant,tolerated_low_confidence(1)	T,,ENSDARG00000103508,ENSDART00000163201,downstream_gene_variant
3290215	1	9954047	T	C	1/1	.	si:dkey-31e10.1,zgc:174945	C,zgc:174945,ENSDARG00000062057,ENSDART00000103550,missense_variant,tolerated_low_confidence(0.46)	C,si:dkey-31e10.1,ENSDARG00000070502,ENSDART00000164541,downstream_gene_variant
3512085	1	16756347	G	GA	1/1	.	fat1a	A,fat1a,ENSDARG00000017591,ENSDART00000010526,frameshift_variant&splice_region_variant	A,fat1a,ENSDARG00000017591,ENSDART00000103262,frameshift_variant&splice_region_variant	A,fat1a,ENSDARG00000017591,ENSDART00000145068,frameshift_variant&splice_region_variant	A,fat1a,ENSDARG00000017591,ENSDART00000169619,frameshift_variant&splice_region_variant	A,fat1a,ENSDARG00000017591,ENSDART00000171901,frameshift_variant&splice_region_variant
3512087	1	16756349	T	G	1/1	.	fat1a	G,fat1a,ENSDARG00000017591,ENSDART00000010526,splice_donor_variant	G,fat1a,ENSDARG00000017591,ENSDART00000103262,splice_donor_variant	G,fat1a,ENSDARG00000017591,ENSDART00000145068,splice_donor_variant	G,fat1a,ENSDARG00000017591,ENSDART00000169619,splice_donor_variant	G,fat1a,ENSDARG00000017591,ENSDART00000171901,splice_donor_variant
3528901	1	16773163	G	C	1/1	.	fat1a	C,fat1a,ENSDARG00000017591,ENSDART00000010526,intron_variant	C,fat1a,ENSDARG00000017591,ENSDART00000103262,intron_variant	C,fat1a,ENSDARG00000017591,ENSDART00000145068,intron_variant	C,,ENSDARG00000092708,ENSDART00000146033,splice_region_variant&intron_variant&non_coding_transcript_variant	C,fat1a,ENSDARG00000017591,ENSDART00000169619,intron_variant	C,fat1a,ENSDARG00000017591,ENSDART00000171901,intron_variant
3544761	1	16789023	A	G	1/1	0/1	fat1a	G,fat1a,ENSDARG00000017591,ENSDART00000010526,missense_variant	G,fat1a,ENSDARG00000017591,ENSDART00000103262,missense_variant	G,fat1a,ENSDARG00000017591,ENSDART00000145068,missense_variant	G,fat1a,ENSDARG00000017591,ENSDART00000169619,missense_variant	G,fat1a,ENSDARG00000017591,ENSDART00000171901,missense_variant
3545159	1	16789421	T	C	1/1	0/1	fat1a	C,fat1a,ENSDARG00000017591,ENSDART00000010526,missense_variant	C,fat1a,ENSDARG00000017591,ENSDART00000103262,missense_variant	C,fat1a,ENSDARG00000017591,ENSDART00000145068,missense_variant	C,fat1a,ENSDARG00000017591,ENSDART00000169619,missense_variant	C,fat1a,ENSDARG00000017591,ENSDART00000171901,missense_variant
3545544	1	16789806	A	T	1/1	0/1	fat1a	T,fat1a,ENSDARG00000017591,ENSDART00000010526,missense_variant	T,fat1a,ENSDARG00000017591,ENSDART00000103262,missense_variant	T,fat1a,ENSDARG00000017591,ENSDART00000145068,missense_variant	T,fat1a,ENSDARG00000017591,ENSDART00000169619,missense_variant	T,fat1a,ENSDARG00000017591,ENSDART00000171901,missense_variant
3545672	1	16789934	C	T	1/1	0/1	fat1a	T,fat1a,ENSDARG00000017591,ENSDART00000010526,missense_variant	T,fat1a,ENSDARG00000017591,ENSDART00000103262,missense_variant	T,fat1a,ENSDARG00000017591,ENSDART00000145068,missense_variant	T,fat1a,ENSDARG00000017591,ENSDART00000169619,missense_variant	T,fat1a,ENSDARG00000017591,ENSDART00000171901,missense_variant
3545699	1	16789961	T	A	1/1	0/1	fat1a	A,fat1a,ENSDARG00000017591,ENSDART00000010526,missense_variant	A,fat1a,ENSDARG00000017591,ENSDART00000103262,missense_variant	A,fat1a,ENSDARG00000017591,ENSDART00000145068,missense_variant	A,fat1a,ENSDARG00000017591,ENSDART00000169619,missense_variant	A,fat1a,ENSDARG00000017591,ENSDART00000171901,missense_variant
3547214	1	16791476	G	A	1/1	0/1	fat1a	A,fat1a,ENSDARG00000017591,ENSDART00000010526,missense_variant	A,fat1a,ENSDARG00000017591,ENSDART00000103262,missense_variant	A,fat1a,ENSDARG00000017591,ENSDART00000145068,missense_variant	A,fat1a,ENSDARG00000017591,ENSDART00000169619,missense_variant	A,fat1a,ENSDARG00000017591,ENSDART00000171901,missense_variant
3559307	1	16803569	A	G	1/1	0/1	fat1a	G,fat1a,ENSDARG00000017591,ENSDART00000010526,missense_variant	G,fat1a,ENSDARG00000017591,ENSDART00000103262,missense_variant	G,fat1a,ENSDARG00000017591,ENSDART00000145068,missense_variant	G,fat1a,ENSDARG00000017591,ENSDART00000169619,missense_variant	G,fat1a,ENSDARG00000017591,ENSDART00000171901,missense_variant
3568477	1	16812739	A	G	1/1	0/1	fat1a	G,fat1a,ENSDARG00000017591,ENSDART00000010526,missense_variant	G,fat1a,ENSDARG00000017591,ENSDART00000103262,missense_variant	G,fat1a,ENSDARG00000017591,ENSDART00000145068,missense_variant	G,fat1a,ENSDARG00000017591,ENSDART00000169619,missense_variant	G,fat1a,ENSDARG00000017591,ENSDART00000171901,missense_variant
3570473	1	16814735	A	C	1/1	0/1	fat1a	C,fat1a,ENSDARG00000017591,ENSDART00000010526,missense_variant	C,fat1a,ENSDARG00000017591,ENSDART00000103262,missense_variant	C,fat1a,ENSDARG00000017591,ENSDART00000145068,synonymous_variant	C,fat1a,ENSDARG00000017591,ENSDART00000169619,missense_variant	C,fat1a,ENSDARG00000017591,ENSDART00000171901,synonymous_variant
3572662	1	16816924	A	G	1/1	0/1	fat1a	G,fat1a,ENSDARG00000017591,ENSDART00000010526,missense_variant	G,fat1a,ENSDARG00000017591,ENSDART00000103262,missense_variant	G,fat1a,ENSDARG00000017591,ENSDART00000131333,upstream_gene_variant	G,fat1a,ENSDARG00000017591,ENSDART00000145068,missense_variant	G,fat1a,ENSDARG00000017591,ENSDART00000169619,missense_variant	G,fat1a,ENSDARG00000017591,ENSDART00000171901,missense_variant
3572754	1	16817016	T	A	1/1	0/1	fat1a	A,fat1a,ENSDARG00000017591,ENSDART00000010526,missense_variant	A,fat1a,ENSDARG00000017591,ENSDART00000103262,missense_variant	A,fat1a,ENSDARG00000017591,ENSDART00000131333,upstream_gene_variant	A,fat1a,ENSDARG00000017591,ENSDART00000145068,missense_variant	A,fat1a,ENSDARG00000017591,ENSDART00000169619,missense_variant	A,fat1a,ENSDARG00000017591,ENSDART00000171901,missense_variant
3572839	1	16817101	T	C	1/1	.	fat1a	C,fat1a,ENSDARG00000017591,ENSDART00000010526,missense_variant	C,fat1a,ENSDARG00000017591,ENSDART00000103262,missense_variant	C,fat1a,ENSDARG00000017591,ENSDART00000131333,upstream_gene_variant	C,fat1a,ENSDARG00000017591,ENSDART00000145068,missense_variant	C,fat1a,ENSDARG00000017591,ENSDART00000169619,missense_variant	C,fat1a,ENSDARG00000017591,ENSDART00000171901,missense_variant
3585050	1	16829312	G	T	1/1	0/1	fat1a	T,fat1a,ENSDARG00000017591,ENSDART00000010526,missense_variant	T,fat1a,ENSDARG00000017591,ENSDART00000103262,missense_variant	T,fat1a,ENSDARG00000017591,ENSDART00000131333,downstream_gene_variant	T,fat1a,ENSDARG00000017591,ENSDART00000145068,missense_variant	T,fat1a,ENSDARG00000017591,ENSDART00000169619,missense_variant	T,fat1a,ENSDARG00000017591,ENSDART00000171901,missense_variant
3615507	1	16859769	A	G	1/1	.	acsl1a	G,acsl1a,ENSDARG00000030514,ENSDART00000039917,splice_region_variant&intron_variant	G,acsl1a,ENSDARG00000030514,ENSDART00000125125,splice_region_variant&intron_variant	G,acsl1a,ENSDARG00000030514,ENSDART00000146946,downstream_gene_variant
3694999	1	16939261	A	T	1/1	0/1	si:dkey-256e7.5	T,si:dkey-256e7.5,ENSDARG00000042937,ENSDART00000043484,missense_variant,tolerated(1)	T,si:dkey-256e7.5,ENSDARG00000042937,ENSDART00000114386,missense_variant,tolerated(1)
3722316	1	16966578	T	A	1/1	0/1	si:dkey-256e7.5	A,si:dkey-256e7.5,ENSDARG00000092600,ENSDART00000131559,missense_variant,tolerated(0.24)
3730783	1	16975045	T	G	1/1	.	si:dkey-256e7.5	G,si:dkey-256e7.5,ENSDARG00000092600,ENSDART00000131559,upstream_gene_variant	G,si:dkey-256e7.5,ENSDARG00000092600,ENSDART00000136279,downstream_gene_variant	G,si:dkey-256e7.5,ENSDARG00000092600,ENSDART00000142689,missense_variant,tolerated_low_confidence(0.16)
3731201	1	16975463	C	T	1/1	.	si:dkey-256e7.5	T,si:dkey-256e7.5,ENSDARG00000092600,ENSDART00000136279,downstream_gene_variant	T,si:dkey-256e7.5,ENSDARG00000092600,ENSDART00000142689,missense_variant,tolerated(0.1)
3746004	1	16990266	A	T	1/1	0/1	cfap97,slc25a4	T,slc25a4,ENSDARG00000027355,ENSDART00000030665,downstream_gene_variant	T,cfap97,ENSDARG00000056381,ENSDART00000078874,missense_variant,tolerated_low_confidence(0.33)	T,cfap97,ENSDARG00000056381,ENSDART00000146258,missense_variant,tolerated_low_confidence(0.33)	T,slc25a4,ENSDARG00000027355,ENSDART00000160650,downstream_gene_variant
3752410	1	16996672	C	T	1/1	0/1	cfap97	T,cfap97,ENSDARG00000056381,ENSDART00000078874,missense_variant,tolerated(0.42)	T,cfap97,ENSDARG00000056381,ENSDART00000146258,missense_variant,tolerated(0.42)
3752434	1	16996696	T	C	1/1	0/1	cfap97	C,cfap97,ENSDARG00000056381,ENSDART00000078874,missense_variant,tolerated(0.06)	C,cfap97,ENSDARG00000056381,ENSDART00000146258,missense_variant,tolerated(0.06)
3761011	1	17005273	G	A	1/1	0/1	ankrd37,cfap97,ufsp2	A,ufsp2,ENSDARG00000056369,ENSDART00000078848,downstream_gene_variant	A,ankrd37,ENSDARG00000056376,ENSDART00000103236,missense_variant,tolerated(0.45)	A,ufsp2,ENSDARG00000056369,ENSDART00000122670,downstream_gene_variant	A,ufsp2,ENSDARG00000056369,ENSDART00000145162,downstream_gene_variant	A,cfap97,ENSDARG00000056381,ENSDART00000146258,upstream_gene_variant	A,ufsp2,ENSDARG00000056369,ENSDART00000148322,downstream_gene_variant
3764107	1	17008369	C	T	1/1	0/1	ankrd37,ufsp2	T,ufsp2,ENSDARG00000056369,ENSDART00000078848,missense_variant,tolerated(1)	T,ankrd37,ENSDARG00000056376,ENSDART00000103236,downstream_gene_variant	T,ufsp2,ENSDARG00000056369,ENSDART00000122670,missense_variant,tolerated(1)	T,ufsp2,ENSDARG00000056369,ENSDART00000145162,non_coding_transcript_exon_variant	T,ufsp2,ENSDARG00000056369,ENSDART00000148322,missense_variant,tolerated(1)
3764703	1	17008965	G	C	1/1	0/1	ankrd37,ufsp2	C,ufsp2,ENSDARG00000056369,ENSDART00000078848,missense_variant,tolerated(1)	C,ankrd37,ENSDARG00000056376,ENSDART00000103236,downstream_gene_variant	C,ufsp2,ENSDARG00000056369,ENSDART00000122670,missense_variant,tolerated(0.86)	C,ufsp2,ENSDARG00000056369,ENSDART00000145162,intron_variant&non_coding_transcript_variant	C,ufsp2,ENSDARG00000056369,ENSDART00000148322,missense_variant,tolerated(1)
3785323	1	17029585	C	T	1/1	0/1	pdlim3a	T,pdlim3a,ENSDARG00000011023,ENSDART00000018238,missense_variant,deleterious(0.03)
3810758	1	17055020	G	T	1/1	0/1	sorbs2a	T,sorbs2a,ENSDARG00000003046,ENSDART00000041215,missense_variant,tolerated(0.08)	T,sorbs2a,ENSDARG00000003046,ENSDART00000138475,missense_variant,tolerated(0.1)
3852395	1	17096657	A	T	1/1	0/1	sorbs2a	T,sorbs2a,ENSDARG00000003046,ENSDART00000041215,missense_variant,tolerated(0.09)	T,sorbs2a,ENSDARG00000003046,ENSDART00000138475,missense_variant,tolerated(0.14)
3852413	1	17096675	G	C	1/1	0/1	sorbs2a	C,sorbs2a,ENSDARG00000003046,ENSDART00000041215,missense_variant,tolerated(1)	C,sorbs2a,ENSDARG00000003046,ENSDART00000138475,missense_variant,tolerated(1)
3860167	1	17104429	C	G	1/1	0/1	sorbs2a	G,sorbs2a,ENSDARG00000003046,ENSDART00000041215,missense_variant,tolerated_low_confidence(0.52)	G,sorbs2a,ENSDARG00000003046,ENSDART00000138475,intron_variant
3860417	1	17104679	A	G	1/1	0/1	sorbs2a	G,sorbs2a,ENSDARG00000003046,ENSDART00000041215,missense_variant,tolerated_low_confidence(0.06)	G,sorbs2a,ENSDARG00000003046,ENSDART00000138475,intron_variant
3860513	1	17104775	C	A	1/1	0/1	sorbs2a	A,sorbs2a,ENSDARG00000003046,ENSDART00000041215,missense_variant,deleterious_low_confidence(0.02)	A,sorbs2a,ENSDARG00000003046,ENSDART00000138475,intron_variant
4620814	1	17865076	G	A	1/1	.	klf3,si:dkey-192k22.2	A,si:dkey-192k22.2,ENSDARG00000095111,ENSDART00000142515,missense_variant	A,klf3,ENSDARG00000015495,ENSDART00000172141,intron_variant
4643928	1	17888190	T	C	1/1	0/1	fam114a1,klf3	C,fam114a1,ENSDARG00000008287,ENSDART00000082063,missense_variant,tolerated(0.87)	C,fam114a1,ENSDARG00000008287,ENSDART00000131548,downstream_gene_variant	C,fam114a1,ENSDARG00000008287,ENSDART00000147228,missense_variant,tolerated(0.93)	C,klf3,ENSDARG00000015495,ENSDART00000172141,intron_variant
4661507	1	17905769	G	A	1/1	0/1	klf3	A,klf3,ENSDARG00000015495,ENSDART00000014916,splice_region_variant&intron_variant	A,klf3,ENSDARG00000015495,ENSDART00000172141,splice_region_variant&intron_variant
4663930	1	17908192	T	G	1/1	0/1	klf3	G,klf3,ENSDARG00000015495,ENSDART00000014916,missense_variant,tolerated(0.51)	G,klf3,ENSDARG00000015495,ENSDART00000139550,downstream_gene_variant	G,klf3,ENSDARG00000015495,ENSDART00000172141,missense_variant,tolerated(0.51)
4832878	1	18077140	C	T	1/1	.	tbc1d1	T,tbc1d1,ENSDARG00000062081,ENSDART00000133194,missense_variant,tolerated(1)	T,tbc1d1,ENSDARG00000062081,ENSDART00000147525,missense_variant,tolerated(1)	T,tbc1d1,ENSDARG00000062081,ENSDART00000147645,missense_variant,tolerated(1)
4834890	1	18079152	C	G	1/1	0/1	tbc1d1	G,tbc1d1,ENSDARG00000062081,ENSDART00000133194,missense_variant,tolerated(0.11)	G,tbc1d1,ENSDARG00000062081,ENSDART00000147525,missense_variant,tolerated(0.08)	G,tbc1d1,ENSDARG00000062081,ENSDART00000147645,missense_variant,tolerated(0.08)
4834973	1	18079235	G	A	1/1	0/1	tbc1d1	A,tbc1d1,ENSDARG00000062081,ENSDART00000133194,missense_variant,tolerated(1)	A,tbc1d1,ENSDARG00000062081,ENSDART00000147525,missense_variant,tolerated(1)	A,tbc1d1,ENSDARG00000062081,ENSDART00000147645,missense_variant,tolerated(1)
4835034	1	18079296	A	G	1/1	0/1	tbc1d1	G,tbc1d1,ENSDARG00000062081,ENSDART00000133194,missense_variant,deleterious_low_confidence(0)	G,tbc1d1,ENSDARG00000062081,ENSDART00000147525,missense_variant	G,tbc1d1,ENSDARG00000062081,ENSDART00000147645,missense_variant
4930647	1	18174909	A	T	1/1	0/1	rnf38	T,rnf38,ENSDARG00000062055,ENSDART00000139241,missense_variant,deleterious_low_confidence(0.03)
5064760	1	18309022	T	A	1/1	0/1	limch1a	A,limch1a,ENSDARG00000074275,ENSDART00000132379,missense_variant,tolerated(0.96)	A,limch1a,ENSDARG00000074275,ENSDART00000137940,downstream_gene_variant
5099391	1	18343653	A	G	1/1	0/1	limch1a	G,limch1a,ENSDARG00000074275,ENSDART00000132379,missense_variant,tolerated(0.43)
5121619	1	18365881	G	A	1/1	0/1	limch1a	A,limch1a,ENSDARG00000074275,ENSDART00000132379,missense_variant,tolerated(0.29)
5137286	1	18381548	A	G	1/1	.	phox2ba	G,phox2ba,ENSDARG00000075330,ENSDART00000141795,missense_variant,deleterious_low_confidence(0)
5137388	1	18381650	C	T	1/1	.	phox2ba	T,phox2ba,ENSDARG00000075330,ENSDART00000141795,missense_variant,deleterious_low_confidence(0)
5137391	1	18381653	A	G	1/1	.	phox2ba	G,phox2ba,ENSDARG00000075330,ENSDART00000141795,missense_variant,tolerated_low_confidence(0.18)
5141325	1	18385587	T	A	1/1	.	exosc9,phox2ba	A,exosc9,ENSDARG00000006392,ENSDART00000002886,upstream_gene_variant	A,phox2ba,ENSDARG00000075330,ENSDART00000141795,missense_variant,tolerated_low_confidence(1)	A,exosc9,ENSDARG00000006392,ENSDART00000158745,upstream_gene_variant
5149523	1	18393785	C	T	1/1	0/1	exosc9	T,exosc9,ENSDARG00000006392,ENSDART00000002886,splice_region_variant&synonymous_variant	T,exosc9,ENSDARG00000006392,ENSDART00000131948,splice_region_variant&synonymous_variant	T,exosc9,ENSDARG00000006392,ENSDART00000158745,intron_variant
5626452	1	18870714	G	A	1/1	0/1	si:dkey-245p14.7,smc2	A,si:dkey-245p14.7,ENSDARG00000061952,ENSDART00000088949,splice_region_variant&intron_variant	A,smc2,ENSDARG00000017744,ENSDART00000109416,downstream_gene_variant
5639548	1	18883810	T	C	1/1	.	si:dkey-245p14.7	C,si:dkey-245p14.7,ENSDARG00000061952,ENSDART00000088949,splice_region_variant&intron_variant	C,si:dkey-245p14.7,ENSDARG00000061952,ENSDART00000131614,upstream_gene_variant	C,si:dkey-245p14.7,ENSDARG00000061952,ENSDART00000146455,splice_region_variant&intron_variant&non_coding_transcript_variant	C,si:dkey-245p14.7,ENSDARG00000061952,ENSDART00000165778,splice_region_variant&intron_variant
5650202	1	18894464	A	T	1/1	0/1	si:dkey-245p14.7	T,si:dkey-245p14.7,ENSDARG00000061952,ENSDART00000088949,missense_variant,tolerated(0.32)	T,si:dkey-245p14.7,ENSDARG00000061952,ENSDART00000165778,missense_variant,tolerated(0.34)
5700421	1	18944683	C	T	1/1	0/1	polr1e	T,polr1e,ENSDARG00000006434,ENSDART00000054574,intron_variant	T,polr1e,ENSDARG00000006434,ENSDART00000141660,downstream_gene_variant	T,polr1e,ENSDARG00000006434,ENSDART00000146688,downstream_gene_variant	T,polr1e,ENSDARG00000006434,ENSDART00000147274,splice_region_variant&non_coding_transcript_exon_variant
5858968	1	19103230	G	A	1/1	0/1	si:ch211-42i9.8	A,si:ch211-42i9.8,ENSDARG00000077648,ENSDART00000138276,missense_variant,tolerated_low_confidence(0.05)
5859167	1	19103429	T	A	1/1	0/1	si:ch211-42i9.8	A,si:ch211-42i9.8,ENSDARG00000077648,ENSDART00000138276,missense_variant,tolerated_low_confidence(0.11)
5932551	1	19176813	A	C	1/1	0/1	si:dkey-82j4.2	C,si:dkey-82j4.2,ENSDARG00000080019,ENSDART00000111454,missense_variant,deleterious(0.05)	C,si:dkey-82j4.2,ENSDARG00000080019,ENSDART00000155947,missense_variant,deleterious(0.05)
5998992	1	19243254	A	G	1/1	.	apbb2b	G,apbb2b,ENSDARG00000099995,ENSDART00000158344,missense_variant,tolerated_low_confidence(1)	G,apbb2b,ENSDARG00000099995,ENSDART00000161573,missense_variant,tolerated_low_confidence(1)
5999591	1	19243853	T	G	1/1	0/1	apbb2b	G,apbb2b,ENSDARG00000099995,ENSDART00000158344,missense_variant,tolerated_low_confidence(1)	G,apbb2b,ENSDARG00000099995,ENSDART00000161573,missense_variant,tolerated_low_confidence(1)
6016258	1	19260520	C	T	1/1	.	apbb2b	T,apbb2b,ENSDARG00000099995,ENSDART00000158344,splice_region_variant&intron_variant	T,apbb2b,ENSDARG00000099995,ENSDART00000161573,splice_region_variant&intron_variant	T,apbb2b,ENSDARG00000099995,ENSDART00000164661,downstream_gene_variant
6018599	1	19262861	G	T	1/1	0/1	apbb2b	T,apbb2b,ENSDARG00000099995,ENSDART00000158344,splice_region_variant&intron_variant	T,apbb2b,ENSDARG00000099995,ENSDART00000161573,splice_region_variant&intron_variant
6018600	1	19262862	T	A	1/1	0/1	apbb2b	A,apbb2b,ENSDARG00000099995,ENSDART00000158344,splice_region_variant&intron_variant	A,apbb2b,ENSDARG00000099995,ENSDART00000161573,splice_region_variant&intron_variant
6041246	1	19285508	A	C	1/1	0/1	apbb2b	C,apbb2b,ENSDARG00000099995,ENSDART00000158344,missense_variant,tolerated(1)	C,apbb2b,ENSDARG00000099995,ENSDART00000161573,missense_variant,tolerated(1)	C,apbb2b,ENSDARG00000099995,ENSDART00000170396,non_coding_transcript_exon_variant
6051753	1	19296015	C	G	1/1	0/1	apbb2b	G,apbb2b,ENSDARG00000099995,ENSDART00000158344,missense_variant,deleterious(0.03)	G,apbb2b,ENSDARG00000099995,ENSDART00000161573,missense_variant,deleterious(0.02)
6132468	1	19376730	T	G	1/1	0/1	mettl14,prss12	G,prss12,ENSDARG00000061830,ENSDART00000088653,missense_variant,tolerated(0.33)	G,mettl14,ENSDARG00000070278,ENSDART00000102993,upstream_gene_variant
7028860	1	20273122	T	C	1/1	0/1	klhl2	C,klhl2,ENSDARG00000061786,ENSDART00000088545,missense_variant,tolerated(0.19)
Key:
Dist_from_max_peak:		Distance in bp from the maximum of the highest MMAPPR peak
Chr:		Chromosome
Pos(GRCz10):		Position of variant in bp
Ref:		Reference allele
Alt:		Alternate allele
mutant.popl.GT:		Genotype called from the pooled mutant reads
sibs.pool.GT:		Genotype called from the pooled sibling reads
		For the genotypes, 0 refers to the reference allele and 1 the alternate allele, so 0/0 is homozygous reference, 0/1 is het and 1/1 is homozygous alternate. "." means a call could not be made, usually because of a lack of coverage.
Affected_genes:		comma separated list of gene names
Consequences:		The remaining columns are all the consequences for that variant. A variant can have multiple consequences either because the gene has mutliple transcripts or the variant overlaps multiple genes.
		If a consequence doesn't have a gene_name it means that there wasn't a gene name for that gene in ZFIN for Ensembl version 89.
